# MicroExonator enables systematic discovery and quantification of microexons across mouse embryonic development

**DOI:** 10.1101/2020.02.12.945683

**Authors:** Guillermo E. Parada, Roberto Munita, Ilias Georgakopoulos-Soares, Hugo Fernandez, Emmanouil Metzakopian, Maria Estela Andres, Eric A. Miska, Martin Hemberg

## Abstract

Microexons, exons that are ≤30 nucleotides, were shown to play key roles in neuronal development, but are difficult to detect and quantify using standard RNA-Seq alignment tools. Here, we present MicroExonator, a novel pipeline for reproducible *de novo* discovery and quantification of microexons. We processed 289 RNA-seq datasets from eighteen mouse tissues corresponding to nine embryonic and postnatal stages, providing the most comprehensive survey of microexons available for mouse. We detected 2,984 microexons, 332 of which are differentially spliced throughout mouse embryonic brain development, including 29 that are not present in mouse transcript annotation databases. Unsupervised clustering of microexons alone segregates brain tissues by developmental time and further analysis suggest a key function for microexon inclusion in axon growth and synapse formation. Finally, we analysed single-cell RNA-seq data from the mouse visual cortex and we report differential inclusion between neuronal subpopulations, suggesting that some microexons could be cell-type specific.
