## Supplementary material for "MicroExonator enables systematic discovery and quantification of microexons across mouse embryonic development": Table S2

Coordinates	Probability	DeltaPsi	Mean Probability	Mean DeltaPsi	Significance unpool	Significance Pool	Ensembl transcript ID	Ensembl gene ID	Gene name
chr10_+_106882735_106882744	0.723	-0.35212	0.915	-0.3449	FALSE	TRUE	ENSMUST00000029404	ENSMUSG00000053825	Ppfia2
chr10_+_59767083_59767089	0.829	-0.37798	0.96	-0.40396	FALSE	TRUE	ENSMUST00000172034	ENSMUSG00000020111	Micu1
chr10_+_69980823_69980850	0.941	0.63016	0.989	0.71108	TRUE	TRUE	ENSMUST00000218680	ENSMUSG00000069601	Ank3
chr10_-_75775489_75775497	1	-0.8936	1	-0.89616	TRUE	TRUE	ENSMUST00000001715	ENSMUSG00000001665	Gstt3
chr11_+_53590716_53590725	0.794	0.37517	0.983	0.43687	FALSE	TRUE	ENSMUST00000057330	ENSMUSG00000018395	Kif3a
chr11_+_87766609_87766625	0.999	-0.73687	1	-0.73204	TRUE	TRUE	ENSMUST00000039627	ENSMUSG00000034156	Tspoap1
chr11_-_100503159_100503189	0.773	-0.33276	0.914	-0.38614	FALSE	TRUE	ENSMUST00000007131	ENSMUSG00000020917	Acly
chr11_-_112680921_112680950	0.947	0.76865	0.959	0.7727	TRUE	TRUE	ENSMUST00000151650	ENSMUSG00000041674	BC006965
chr11_-_41913969_41913993	0.765	0.27769	0.989	0.29293	FALSE	TRUE	ENSMUST00000070725	ENSMUSG00000020436	Gabrg2
chr12_+_89354452_89354479	0.5	-0.28156	0.994	-0.37996	FALSE	TRUE	ENSMUST00000167103	ENSMUSG00000066392	Nrxn3
chr12_-_100340496_100340499	0.739	-0.37038	0.902	-0.3572	FALSE	TRUE	ENSMUST00000062957	ENSMUSG00000033530	Ttc7b
chr14_-_12472397_12472406	0.812	0.42042	0.923	0.42473	FALSE	TRUE	ENSMUST00000224882	ENSMUSG00000054423	Cadps
chr14_-_23449199_23449208	0.912	-0.60659	0.998	-0.6803	TRUE	TRUE	ENSMUST00000179836	ENSMUSG00000063142	Kcnma1
chr14_-_23449199_23449211	0.898	-0.60201	0.998	-0.67978	FALSE	TRUE	ENSMUST00000179836	ENSMUSG00000063142	Kcnma1
chr15_-_71937586_71937616	0.982	-0.33981	0.964	-0.30001	TRUE	TRUE	ENSMUST00000159993	ENSMUSG00000079022	Col22a1
chr16_+_58729215_58729223	0.813	0.35984	0.979	0.34495	FALSE	TRUE	ENSMUST00000023426	ENSMUSG00000022744	Cldnd1
chr17_+_33930414_33930441	1	0.89925	1	0.90124	TRUE	TRUE	ENSMUST00000173266	ENSMUSG00000041354	Rgl2
chr17_+_70718195_70718225	0.763	-0.34547	0.997	-0.38384	FALSE	TRUE	ENSMUST00000133983	ENSMUSG00000003279	Dlgap1
chr17_-_90561801_90561828	0.753	-0.33979	0.976	-0.37311	FALSE	TRUE	ENSMUST00000072671	ENSMUSG00000024109	Nrxn1
chr17_-_90620864_90620891	0.551	-0.3691	0.999	-0.57017	FALSE	TRUE	ENSMUST00000177342	ENSMUSG00000024109	Nrxn1
chr19_+_55927729_55927754	1	-0.85589	1	-0.72806	TRUE	TRUE	ENSMUST00000111657	ENSMUSG00000024985	Tcf7l2
chr1_-_51786572_51786578	0.917	-0.61122	0.94	-0.67721	TRUE	TRUE	ENSMUST00000046390	ENSMUSG00000018417	Myo1b
chr1_-_66934245_66934273	0.985	-0.78379	0.976	-0.76252	TRUE	TRUE	ENSMUST00000186346	ENSMUSG00000061816	Myl1
chr2_+_62317497_62317514	0.675	-0.16981	0.966	-0.18196	FALSE	TRUE	ENSMUST00000054484	ENSMUSG00000026904	Slc4a10
chr3_+_69724256_69724270	0.74	0.18175	0.927	0.19066	FALSE	TRUE	ENSMUST00000143041	ENSMUSG00000027787	Nmd3
chr4_-_70246947_70246974	0.981	0.81346	0.999	0.84094	TRUE	TRUE	ENSMUST00000144099	ENSMUSG00000039298	Cdk5rap2
chr4_-_76054588_76054600	0.772	0.34382	0.936	0.40734	FALSE	TRUE	ENSMUST00000173376	ENSMUSG00000028399	Ptprd
chr4_-_76138555_76138573	0.951	-0.74353	1	-0.83186	TRUE	TRUE	ENSMUST00000174180	ENSMUSG00000028399	Ptprd
chr4_-_76139293_76139302	0.989	-0.81713	0.995	-0.86246	TRUE	TRUE	ENSMUST00000174180	ENSMUSG00000028399	Ptprd
chr5_+_48263640_48263667	0.956	0.71788	0.985	0.73348	TRUE	TRUE	ENSMUST00000173107	ENSMUSG00000031558	Slit2
chr5_-_44058625_44058652	1	0.84512	1	0.83852	TRUE	TRUE	ENSMUST00000165909	ENSMUSG00000029086	Prom1
chr5_-_73050866_73050875	0.977	0.75894	0.98	0.77383	TRUE	TRUE	ENSMUST00000101127	ENSMUSG00000070733	Fryl
chr7_+_75696321_75696338	0.837	-0.43278	0.919	-0.44548	FALSE	TRUE	ENSMUST00000166315	ENSMUSG00000066406	Akap13
chr7_-_104421434_104421457	1	0.83063	1	0.8297	TRUE	TRUE	ENSMUST00000076922	ENSMUSG00000030921	Trim30a
chr7_-_127026227_127026251	1	0.85238	1	0.84388	TRUE	TRUE	ENSMUST00000206291	ENSMUSG00000030678	Maz
chr9_-_105493542_105493554	0.843	-0.53944	0.957	-0.64671	FALSE	TRUE	ENSMUST00000112558	ENSMUSG00000032570	Atp2c1
chrX_+_71376886_71376910	1	-0.86076	1	-0.86439	TRUE	TRUE	ENSMUST00000015358	ENSMUSG00000015214	Mtmr1
chrX_-_155214830_155214858	0.665	-0.21627	0.908	-0.22403	FALSE	TRUE	ENSMUST00000026318	ENSMUSG00000025283	Sat1
